# Memory persistence and differentiation into antibody-secreting cells accompanied by positive selection in longitudinal BCR repertoires

**DOI:** 10.1101/2021.12.30.474135

**Authors:** Artem I. Mikelov, Evgeniia I. Alekseeva, Ekaterina A. Komech, Dmitriy B. Staroverov, Maria A. Turchaninova, Mikhail Shugay, Dmitriy M. Chudakov, Georgii A. Bazykin, Ivan V. Zvyagin

## Abstract

The stability and plasticity of B cell-mediated immune memory ensures the ability to respond to the repeated challenges. We have analyzed the longitudinal dynamics of immunoglobulin heavy chain repertoires from memory B cells, plasmablasts, and plasma cells from the peripheral blood of generally healthy volunteers. We reveal a high degree of clonal persistence in individual memory B cell subsets, with inter-individual convergence in memory and antibody-secreting cells (ASCs). ASC clonotypes demonstrate clonal relatedness to memory B cells, and are transient in peripheral blood. We identify two clusters of expanded clonal lineages with differing prevalence of memory B cells, isotypes, and persistence. Phylogenetic analysis revealed signs of reactivation of persisting memory B cell-enriched clonal lineages, accompanied by new rounds of affinity maturation during proliferation and differentiation into ASCs. Negative selection contributes to both persisting and reactivated lineages, preserving the functionality and specificity of BCRs to protect against current and future pathogens.
