## Supplementary Data for "Memory persistence and differentiation into antibody-secreting cells accompanied by positive selection in longitudinal BCR repertoires"

### Sheet: Supplemetary Data SD1
Supplementary Data SD1. Sequencing statistics for all samples in the study
ID	Donor	Time point	Cell subset	Replicate label	Number of sorted cells	Total sequencing reads	Total UMIs identified	Oversequencing threshold (MIGEC)	Number of unique IGH cDNA molecules	IGH clonotypes
AT_T1_Bmem_1	AT	T1	Bmem	1	101400	789962	183522	3	45611	26264
AT_T1_PBL_1	AT	T1	PBL	1	7200	4093824	266448	4	120200	3304
AT_T1_PL_1	AT	T1	PL	1	1800	2375939	250581	3	116700	1975
AT_T2_Bmem_1	AT	T2	Bmem	1	50600	1108213	91975	4	44065	21311
AT_T2_Bmem_2	AT	T2	Bmem	2	57400	970185	72073	4	34567	19426
AT_T2_PBL_1	AT	T2	PBL	1	2520	1334248	83646	4	47569	1391
AT_T2_PL_1	AT	T2	PL	1	800	1584476	104166	4	63796	686
AT_T3_Bmem_1	AT	T3	Bmem	1	50000	852735	55667	4	31270	16480
AT_T3_Bmem_2	AT	T3	Bmem	2	40800	1179541	29503	8	10294	7308
AT_T3_PBL_1	AT	T3	PBL	1	1000	892947	37707	4	20500	628
AT_T3_PBL_2	AT	T3	PBL	2	1000	614693	23220	6	7726	981
AT_T3_PL_1	AT	T3	PL	1	400	564322	14671	6	7387	157
AT_T3_PL_2	AT	T3	PL	2	200	559237	14668	6	5720	229
D01_T2_Bmem_1	D01	T2	Bmem	1	50300	1213467	138253	3	74269	25096
D01_T2_Bmem_3	D01	T2	Bmem	3	55400	1405674	126501	3	62296	24946
D01_T2_PBL_1	D01	T2	PBL	1	2100	1443850	189645	3	86415	1083
D01_T2_PBL_2	D01	T2	PBL	2	2100	1494871	192790	3	76577	1330
D01_T2_PL_1	D01	T2	PL	1	1020	1088070	224037	3	79751	1019
D01_T2_PL_2	D01	T2	PL	2	1010	860382	252380	3	67242	840
D01_T3_Bmem_1	D01	T3	Bmem	1	50000	501375	111232	3	26642	14572
D01_T3_Bmem_2	D01	T3	Bmem	2	50000	657227	114142	3	37675	18832
D01_T3_PBL_1	D01	T3	PBL	1	1000	559732	93005	3	37336	720
D01_T3_PBL_2	D01	T3	PBL	2	1000	1046599	87976	4	39947	602
D01_T3_PBL_3	D01	T3	PBL	3	1000	1686059	136467	4	64365	671
D01_T3_PL_1	D01	T3	PL	1	500	658225	70016	3	37749	297
D01_T3_PL_2	D01	T3	PL	2	500	676981	100252	3	47630	450
IM_T1_Bmem_1	IM	T1	Bmem	1	186572	4749335	168413	6	107678	58370
IM_T1_PL_1	IM	T1	PL	1	129	610230	11803	8	4748	71
IM_T2_Bmem_1	IM	T2	Bmem	1	69900	770829	293287	3	33415	18977
IM_T2_Bmem_2	IM	T2	Bmem	2	68400	1599771	333319	3	80817	32575
IM_T2_PBL_1	IM	T2	PBL	1	2000	2497522	576024	3	167286	1809
IM_T2_PBL_3	IM	T2	PBL	3	2486	1859211	433510	3	138552	1519
IM_T2_PL_2	IM	T2	PL	2	920	1034501	198676	3	65247	883
IM_T3_Bmem_1	IM	T3	Bmem	1	50000	753205	76005	3	31868	17241
IM_T3_Bmem_2	IM	T3	Bmem	2	50000	587810	81367	3	28486	16374
IM_T3_PBL_1	IM	T3	PBL	1	2000	1890905	73810	6	37633	1140
IM_T3_PBL_2	IM	T3	PBL	2	2000	1660572	64768	6	31294	1074
IM_T3_PL_1	IM	T3	PL	1	1000	1323995	48189	6	24131	648
IM_T3_PL_2	IM	T3	PL	2	1000	1688147	40890	8	17015	623
IZ_T1_Bmem_1	IZ	T1	Bmem	1	101800	3343261	155571	6	75849	45699
IZ_T1_PBL_1	IZ	T1	PBL	1	3900	2524536	123589	4	66047	1533
IZ_T1_PL_1	IZ	T1	PL	1	850	2203302	98341	4	59518	725
IZ_T2_Bmem_1	IZ	T2	Bmem	1	50500	2038213	158150	4	61519	29479
IZ_T2_Bmem_2	IZ	T2	Bmem	2	56300	1754528	150761	4	71961	32211
IZ_T2_PBL_1	IZ	T2	PBL	1	1140	396294	40934	3	20687	670
IZ_T2_PBL_2	IZ	T2	PBL	2	1840	2070821	96511	4	46777	1074
IZ_T2_PL_1	IZ	T2	PL	1	1050	1422734	90373	4	50559	647
IZ_T2_PL_2	IZ	T2	PL	2	625	1927504	38262	8	12112	478
IZ_T3_Bmem_1	IZ	T3	Bmem	1	50000	1258639	140436	3	69643	31358
IZ_T3_Bmem_2	IZ	T3	Bmem	2	50000	1267287	184493	3	88524	32806
IZ_T3_PBL_1	IZ	T3	PBL	1	2000	1595607	108325	4	47087	924
IZ_T3_PBL_2	IZ	T3	PBL	2	2000	1717640	112206	6	25034	1049
IZ_T3_PL_1	IZ	T3	PL	1	200	658983	58323	3	31681	205
IZ_T3_PL_2	IZ	T3	PL	2	200	799307	60330	4	20208	227
MRK_T1_Bmem_1	MRK	T1	Bmem	1	143162	3497861	202489	4	110734	53191
MRK_T1_PL_1	MRK	T1	PL	1	251	947060	18357	8	7247	121
MRK_T2_Bmem_1	MRK	T2	Bmem	1	51700	1492681	138361	3	75438	31960
MRK_T2_Bmem_2	MRK	T2	Bmem	2	50600	1467925	116428	4	43879	21619
MRK_T2_PBL_1	MRK	T2	PBL	1	2130	1901745	174345	3	94195	1294
MRK_T2_PBL_3	MRK	T2	PBL	3	2020	1864752	313948	3	144008	1194
MRK_T2_PBL_4	MRK	T2	PBL	4	2000	1398793	54776	6	16234	1430
MRK_T2_PL_1	MRK	T2	PL	1	1000	1265223	106033	3	61553	774
MRK_T2_PL_2	MRK	T2	PL	2	1035	1273643	113246	3	62750	800
MRK_T2_PL_3	MRK	T2	PL	3	1000	1993922	181675	3	109307	1183
MRK_T3_PL_1	MRK	T3	PL	1	400	912109	36495	4	22164	305
MT_T3_Bmem_1	MT	T3	Bmem	1	50000	1399198	64019	4	30257	16718
MT_T3_Bmem_2	MT	T3	Bmem	2	50000	1249421	96955	4	33399	17639
MT_T3_PBL_1	MT	T3	PBL	1	1000	1265498	34101	6	16036	528
MT_T3_PBL_2	MT	T3	PBL	2	1000	961889	22404	6	7946	554
MT_T3_PL_1	MT	T3	PL	1	400	896245	29748	6	16312	309
IM_T1_PBL_1	IM	T1	PBL	1	2200	5344878	33943	23	5308	195
MRK_T1_PBL_1	MRK	T1	PBL	1	5336	2709667	33059	16	4212	361
MRK_T3_Bmem_1	MRK	T3	Bmem	1	50000	1507115	14740	16	2708	1490
MRK_T3_Bmem_2	MRK	T3	Bmem	2	50000	21137727	90400	32	4211	2198
MRK_T3_PBL_1	MRK	T3	PBL	1	1000	1413106	7541	23	812	41
MRK_T3_PBL_2	MRK	T3	PBL	2	1000	3264160	10592	23	1334	42
MRK_T3_PL_2	MRK	T3	PL	2	200	796898	4262	23	708	9
D01_T1_Btot_1	D01	T1	Btot	1	219500	3313035	789196	3	139368	48527
D01_T1_Btot_2	D01	T1	Btot	2	218000	2751033	708236	3	108404	39786
MT_T3_pbmc_1	MT	T3	pbmc	1	-	62807	14850	1	13460	7787
MT_T3_pbmc_2	MT	T3	pbmc	2	-	187107	5357	8	3670	2823
D01_T3_pbmc_1	D01	T3	pbmc	1	-	322891	60352	1	51894	24715
D01_T3_pbmc_2	D01	T3	pbmc	2	-	283987	84417	1	71370	38358
					Total	143099899	10641534	-	4067593	836938

### Sheet: Supplementary Data SD2
Supplementary Data SD2. Isotype frequencies per sample
ID	Isotype frequency by number of unique nucleotide sequences (clonotypes)					Isotype frequency by number of identified IGH cDNA molecules
	IgM	IgD	IgG	IgE	IgA	IgM	IgD	IgG	IgE	IgA
AT_T1_Bmem_1	0.626	0.105	0.087	0	0.181	0.6622	0.0699	0.0717	0.0016	0.1946
AT_T1_PBL_1	0.0403	0.0054	0.3296	0.0012	0.6235	0.0567	0.00066	0.22175	0.00105	0.71985
AT_T1_PL_1	0.079	0.005	0.363	0.017	0.536	0.1585	0.0016	0.2203	0.0099	0.6098
AT_T2_Bmem_1	0.53	0.111	0.129	0	0.229	0.602	0.068	0.093	0.001	0.237
AT_T2_Bmem_2	0.547	0.101	0.121	0	0.23	0.572	0.066	0.093	0	0.27
AT_T2_PBL_1	0.051	0.0043	0.3012	0.0022	0.6413	0.0701	0.0024	0.2055	0.0007	0.7214
AT_T2_PL_1	0.086	0.0044	0.3105	0.0073	0.5918	0.1213	0.0008	0.1978	0.0043	0.6758
AT_T3_Bmem_1	0.484	0.07	0.137	0	0.309	0.528	0.044	0.095	0	0.333
AT_T3_Bmem_2	0.513	0.057	0.11	0	0.319	0.475	0.043	0.094	0	0.388
AT_T3_PBL_1	0.0398	0.0048	0.2373	0.0016	0.7166	0.0569	0.0001	0.1705	0.0024	0.77
AT_T3_PBL_2	0.057	0	0.203	0.001	0.739	0.072	0	0.13	0	0.797
AT_T3_PL_1	0.166	0	0.236	0	0.599	0.24	0	0.14	0	0.61
AT_T3_PL_2	0.192	0.004	0.179	0.004	0.62	0.2523	0.0072	0.1154	0.0028	0.6224
D01_T2_Bmem_1	0.3436	0.0783	0.2425	0	0.3356	0.46	0.04	0.16	0	0.34
D01_T2_Bmem_3	0.363	0.075	0.234	0	0.328	0.405	0.038	0.167	0	0.389
D01_T2_PBL_1	0.039	0.007	0.348	0	0.606	0.059	0.004	0.264	0	0.673
D01_T2_PBL_2	0.039	0.011	0.36	0	0.59	0.081	0.005	0.264	0	0.65
D01_T2_PL_1	0.089	0.004	0.296	0	0.61	0.1689	0.0039	0.1619	0	0.6652
D01_T2_PL_2	0.086	0.01	0.329	0	0.576	0.175	0.006	0.153	0	0.666
D01_T3_Bmem_1	0.413	0.066	0.164	0	0.357	0.445	0.043	0.13	0.002	0.38
D01_T3_Bmem_2	0.3574	0.071	0.2218	0.0001	0.3498	0.407	0.045	0.175	0.003	0.37
D01_T3_PBL_1	0.0222	0.0083	0.4014	0.0014	0.5667	0.0311	0.0033	0.3193	0.0004	0.6458
D01_T3_PBL_2	0.022	0.01	0.372	0	0.596	0.02	0.005	0.377	0	0.598
D01_T3_PBL_3	0.016	0.006	0.402	0	0.575	0.0149	0.0076	0.3958	0	0.5817
D01_T3_PL_1	0.0471	0.0067	0.5556	0.0135	0.3771	0.08	0.001	0.466	0.011	0.442
D01_T3_PL_2	0.0333	0.0044	0.5467	0.0089	0.4067	0.0637	0.002	0.4446	0.0069	0.4828
IM_T1_Bmem_1	0.5321	0.0832	0.1969	0	0.1878	0.627	0.052	0.15	0	0.172
IM_T1_PL_1	0.18	0	0.35	0	0.46	0.393	0	0.292	0	0.315
IM_T2_Bmem_1	0.679	0.032	0.06	0	0.229	0.688	0.019	0.05	0	0.243
IM_T2_Bmem_2	0.541	0.062	0.149	0	0.247	0.594	0.029	0.097	0	0.28
IM_T2_PBL_1	0.213	0.002	0.344	0	0.442	0.37	0	0.16	0	0.47
IM_T2_PBL_3	0.224	0.002	0.319	0	0.455	0.36	0	0.15	0	0.48
IM_T2_PL_2	0.2	0.001	0.285	0	0.513	0.282	0	0.196	0	0.522
IM_T3_Bmem_1	0.632	0.069	0.102	0	0.197	0.631	0.041	0.095	0	0.233
IM_T3_Bmem_2	0.659	0.066	0.081	0	0.194	0.644	0.041	0.082	0	0.234
IM_T3_PBL_1	0.047	0.002	0.496	0	0.455	0.066	0	0.349	0	0.586
IM_T3_PBL_2	0.061	0	0.519	0	0.421	0.09	0	0.35	0	0.56
IM_T3_PL_1	0.0926	0	0.4506	0	0.4568	0.12	0	0.28	0	0.6
IM_T3_PL_2	0.111	0	0.401	0	0.488	0.142	0	0.233	0	0.625
IZ_T1_Bmem_1	0.747	0.124	0.019	0	0.11	0.764	0.082	0.021	0	0.133
IZ_T1_PBL_1	0.057	0.004	0.106	0	0.834	0.067	0.0001	0.0612	0	0.8717
IZ_T1_PL_1	0.223	0.012	0.114	0.001	0.648	0.34973	0.00018	0.05669	0.00052	0.59288
IZ_T2_Bmem_1	0.688	0.121	0.033	0	0.158	0.726	0.065	0.029	0	0.18
IZ_T2_Bmem_2	0.686	0.117	0.035	0	0.162	0.722	0.059	0.031	0	0.189
IZ_T2_PBL_1	0.085	0.001	0.13	0	0.784	0.119	0	0.076	0	0.806
IZ_T2_PBL_2	0.093	0	0.117	0	0.79	0.115	0	0.098	0	0.786
IZ_T2_PL_1	0.221	0.0062	0.1592	0.0015	0.6121	0.30554	0.0001	0.10421	0.00093	0.58921
IZ_T2_PL_2	0.199	0.002	0.178	0.002	0.619	0.2753	0.0001	0.1393	0.0017	0.5836
IZ_T3_Bmem_1	0.706	0.1	0.036	0	0.157	0.768	0.051	0.024	0	0.157
IZ_T3_Bmem_2	0.709	0.097	0.031	0	0.162	0.768	0.041	0.02	0	0.171
IZ_T3_PBL_1	0.141	0.01	0.1	0	0.75	0.2	0	0.061	0	0.738
IZ_T3_PBL_2	0.151	0.004	0.106	0	0.74	0.217	0	0.063	0	0.72
IZ_T3_PL_1	0.366	0.024	0.044	0.005	0.561	0.4432	0.0002	0.033	0.0018	0.5219
IZ_T3_PL_2	0.515	0.004	0.053	0	0.427	0.591	0	0.027	0	0.382
MRK_T1_Bmem_1	0.5143	0.1687	0.1544	0	0.1626	0.6399	0.1062	0.0978	0	0.1561
MRK_T1_PL_1	0.124	0.05	0.438	0	0.388	0.19	0.03	0.34	0	0.45
MRK_T2_Bmem_1	0.47	0.118	0.213	0	0.2	0.481	0.062	0.182	0.001	0.275
MRK_T2_Bmem_2	0.54387	0.12859	0.12896	5e-05	0.19853	0.548	0.076	0.109	0	0.267
MRK_T2_PBL_1	0.063	0.005	0.255	0	0.677	0.075	0.001	0.148	0	0.776
MRK_T2_PBL_3	0.056	0.002	0.271	0	0.671	0.047	0	0.173	0	0.781
MRK_T2_PBL_4	0.045	0.001	0.272	0	0.682	0.051	0	0.191	0	0.758
MRK_T2_PL_1	0.0891	0.0078	0.3941	0.0013	0.5078	0.1371	0.0031	0.237	0.0008	0.622
MRK_T2_PL_2	0.08	0.0038	0.3862	0.005	0.525	0.12714	0.00336	0.21611	0.00309	0.65029
MRK_T2_PL_3	0.0811	0.0042	0.4066	0.0017	0.5063	0.09902	0.00156	0.25045	0.0006	0.64836
MRK_T3_PL_1	0.075	0.003	0.325	0	0.597	0.129	0.002	0.229	0	0.64
MT_T3_Bmem_1	0.558	0.06	0.125	0	0.257	0.538	0.041	0.132	0	0.289
MT_T3_Bmem_2	0.564	0.061	0.128	0	0.246	0.579	0.037	0.106	0	0.278
MT_T3_PBL_1	0.0322	0.0265	0.1799	0	0.7614	0.036	0.013	0.18	0	0.771
MT_T3_PBL_2	0.032	0.02	0.229	0	0.718	0.057	0.017	0.196	0	0.73
MT_T3_PL_1	0.049	0.023	0.317	0	0.612	0.069	0.013	0.235	0	0.682
